# Epithelial eversion, a collective rearrangement from apical-in to apical-out polarity, is initiated by α6β4 integrins and sustained by increased cell proliferation and anchorage-independence

**DOI:** 10.1101/2025.05.12.653281

**Authors:** Niharika Patel, Jenna Pirrello, Shivam Priya, Aki Manninen, Daniel Conway

## Abstract

Epithelial cells primarily segregate transmembrane proteins to apical or basal surfaces, establishing apical-basal polarity. For 3D tissues, apical proteins face inwards and basal proteins are on the outer surfaces (in contact with ECM). Apical-basal polarity can become ‘inverted’ such that the apical proteins are on the outer surfaces. Originally this polarity inversion was assumed to always occur due to changes in protein trafficking. However, recent work by our group showed that increased RhoA activation causes epithelial spheroids to invert apical-basal polarity via a collective rearrangement of cells, a process we and others have termed eversion. We hypothesized that specific integrin-ECM interactions could facilitate the collective cellular migration required for eversion. Using multiple integrin knockout lines, we observed that epithelial cells lacking either α6 or β4 integrins do not develop apical-out polarity in response to RhoA activation. Similarly, α6 blocking antibody or culturing spheroids in collagen (lacking laminin) also inhibited the formation apical-out polarity. These data indicate that α6ß4-laminin interactions are required for eversion. Next, we examined the role of cell proliferation and anchorage independence in maintaining apical-out polarity of everted spheroids. Inhibition of cell proliferation (with DNA synthesis inhibitor aphidicolin) or inhibition of anchorage-independence (with FAK inhibitor 14) were sufficient to restore apical-in polarity to RhoA treated spheroids, indicating that both proliferation and anchorage-independence maintain spheroids in an apical-out state. We also observed that apical-out spheroids can ‘revert’ to apical-in polarity through apoptotic cavitation of cells located in the center of the spheroids. Lastly, through RNA sequencing we demonstrate that apical-out spheroids have unique gene expression profiles. This study provides new mechanistic insights into the biochemical and biophysical mechanisms that drive eversion and maintain apical-out polarity. This work supports the concept that changing from apical-in to apical-out polarity be an important marker for phenotypic switch in epithelial cells.
