## Supplemental Table 2 for "Epithelial eversion, a collective rearrangement from apical-in to apical-out polarity, is initiated by α6β4 integrins and sustained by increased cell proliferation and anchorage-independence"

Category	GOID	Description	GeneRatio	BgRatio	pvalue	padj	geneID	geneName	Count	Up	Up_Gene_id	Down	Down_Gene_id
CC	GO:0005576	extracellular region	16/66	147/2675	2.446589949734e-07	1.44348807034306e-05	608158/476728/486112/477852/474970/476857/482840/476202/608791/607180/610536/477241/403586/403981/606853/610928	IGFBP4/C3/STC1/HTRA1/CD109/DKK3/PLAT/CCN2/ECM1/WNT7A/IL34/PI3/CCL17/CCL2/MMP19/CCN5	16	12	608158/476728/486112/477852/474970/482840/608791/610536/477241/403586/606853/610928	4	476857/476202/607180/403981
CC	GO:0044421	extracellular region part	5/66	36/2675	0.00163661936602744	0.0482802712978094	476728/474970/608791/610536/606853	C3/CD109/ECM1/IL34/MMP19	5	5	476728/474970/608791/610536/606853	0
CC	GO:0005615	extracellular space	4/66	24/2675	0.00247743112550616	0.0487228121349545	476728/474970/608791/610536	C3/CD109/ECM1/IL34	4	4	476728/474970/608791/610536	0
MF	GO:0020037	heme binding	8/179	52/7254	3.49780494918918e-05	0.00446302871673099	482846/442942/553102/475366/100686778/475574/608452/494010	IDO2/PTGS2/GUCY1B1/CYP4A38/CYP1A1/IDO1/CYP4B1/CYP1A2	8	5	482846/442942/553102/475366/475574	3	100686778/608452/494010
MF	GO:0046906	tetrapyrrole binding	8/179	55/7254	5.31312942467974e-05	0.00446302871673099	482846/442942/553102/475366/100686778/475574/608452/494010	IDO2/PTGS2/GUCY1B1/CYP4A38/CYP1A1/IDO1/CYP4B1/CYP1A2	8	5	482846/442942/553102/475366/475574	3	100686778/608452/494010
MF	GO:0005520	insulin-like growth factor binding	4/179	13/7254	0.000215336967245596	0.0120588701657533	608158/477852/476202/610928	IGFBP4/HTRA1/CCN2/CCN5	4	3	608158/477852/610928	1	476202
MF	GO:0019838	growth factor binding	4/179	14/7254	0.000295688046123053	0.0124188979371682	608158/477852/476202/610928	IGFBP4/HTRA1/CCN2/CCN5	4	3	608158/477852/610928	1	476202
MF	GO:0030414	peptidase inhibitor activity	5/179	35/7254	0.00154006604646262	0.0431218493009532	476728/403816/474970/478011/477241	C3/TIMP1/CD109/ITIH2/PI3	5	5	476728/403816/474970/478011/477241	0
MF	GO:0061134	peptidase regulator activity	5/179	35/7254	0.00154006604646262	0.0431218493009532	476728/403816/474970/478011/477241	C3/TIMP1/CD109/ITIH2/PI3	5	5	476728/403816/474970/478011/477241	0
