## Supplemental Table 3 for "Epithelial eversion, a collective rearrangement from apical-in to apical-out polarity, is initiated by α6β4 integrins and sustained by increased cell proliferation and anchorage-independence"

Category	GOID	Description	GeneRatio	BgRatio	pvalue	padj	geneID	geneName	Count	Up	Up_Gene_id	Down	Down_Gene_id
BP	GO:0007018	microtubule-based movement	12/246	51/4409	1.57371803993795e-05	0.00398150664104302	478355/474693/491941/100855663/487519/607916/489938/476656/490248/490379/489480/606983	KIF23/KIF20A/KIF4A/CENPE/STARD9/KIFC1/KIF22/KIF15/KIF14/KIF26B/DNAH2/DNAH5	12	10	478355/474693/491941/100855663/607916/489938/476656/490248/489480/606983	2	487519/490379
BP	GO:0006928	movement of cell or subcellular component	12/246	57/4409	5.19239686029786e-05	0.00656838202827679	478355/474693/491941/100855663/487519/607916/489938/476656/490248/490379/489480/606983	KIF23/KIF20A/KIF4A/CENPE/STARD9/KIFC1/KIF22/KIF15/KIF14/KIF26B/DNAH2/DNAH5	12	10	478355/474693/491941/100855663/607916/489938/476656/490248/489480/606983	2	487519/490379
CC	GO:0005576	extracellular region	25/162	138/2657	3.71504307685381e-07	1.89467196919544e-05	476728/482840/484845/607180/475175/482194/476857/480604/489112/480603/609890/403551/475472/403660/445454/119874472/476665/100856539/477701/610928/403981/607661/480601/474520/484960	C3/PLAT/CPAMD8/WNT7A/AFM/LOC482194/DKK3/CCL16/STC2/CCL14/MMP17/AFP/FGB/IL1RN/CCL27/LOC119874472/COMP/F2/MFAP5/CCN5/CCL2/F7/LOC480601/APOL5/LOC484960	25	4	607180/477701/403981/607661	21	476728/482840/484845/475175/482194/476857/480604/489112/480603/609890/403551/475472/403660/445454/119874472/476665/100856539/610928/480601/474520/484960
CC	GO:0044421	extracellular region part	10/162	34/2657	1.97406871968601e-05	0.000419569649460917	476728/484845/475175/482194/609890/403551/475472/403660/477701/484960	C3/CPAMD8/AFM/LOC482194/MMP17/AFP/FGB/IL1RN/MFAP5/LOC484960	10	1	477701	9	476728/484845/475175/482194/609890/403551/475472/403660/484960
CC	GO:0005615	extracellular space	8/162	22/2657	2.46805676153481e-05	0.000419569649460917	476728/484845/475175/482194/403551/475472/403660/484960	C3/CPAMD8/AFM/LOC482194/AFP/FGB/IL1RN/LOC484960	8	0		8	476728/484845/475175/482194/403551/475472/403660/484960
MF	GO:0003777	microtubule motor activity	12/373	47/7231	3.0092402346064e-06	0.000640968169971164	478355/474693/491941/100855663/487519/607916/489938/476656/490248/490379/489480/606983	KIF23/KIF20A/KIF4A/CENPE/STARD9/KIFC1/KIF22/KIF15/KIF14/KIF26B/DNAH2/DNAH5	12	10	478355/474693/491941/100855663/607916/489938/476656/490248/489480/606983	2	487519/490379
MF	GO:0008017	microtubule binding	12/373	59/7231	3.67401191673692e-05	0.00324148545161425	478355/474693/491941/100855663/487519/607916/489938/476656/490248/490379/119881563/490487	KIF23/KIF20A/KIF4A/CENPE/STARD9/KIFC1/KIF22/KIF15/KIF14/KIF26B/LOC119881563/MAPRE2	12	10	478355/474693/491941/100855663/607916/489938/476656/490248/119881563/490487	2	487519/490379
MF	GO:0008009	chemokine activity	6/373	15/7231	6.08729662274976e-05	0.00324148545161425	480604/480603/445454/119874472/403981/480601	CCL16/CCL14/CCL27/LOC119874472/CCL2/LOC480601	6	1	403981	5	480604/480603/445454/119874472/480601
MF	GO:0042379	chemokine receptor binding	6/373	15/7231	6.08729662274976e-05	0.00324148545161425	480604/480603/445454/119874472/403981/480601	CCL16/CCL14/CCL27/LOC119874472/CCL2/LOC480601	6	1	403981	5	480604/480603/445454/119874472/480601
MF	GO:0015631	tubulin binding	12/373	67/7231	0.000135414555066415	0.00576866004582928	478355/474693/491941/100855663/487519/607916/489938/476656/490248/490379/119881563/490487	KIF23/KIF20A/KIF4A/CENPE/STARD9/KIFC1/KIF22/KIF15/KIF14/KIF26B/LOC119881563/MAPRE2	12	10	478355/474693/491941/100855663/607916/489938/476656/490248/119881563/490487	2	487519/490379
MF	GO:0005125	cytokine activity	7/373	27/7231	0.00033213483690332	0.0115072094920146	480604/480603/403660/445454/119874472/403981/480601	CCL16/CCL14/IL1RN/CCL27/LOC119874472/CCL2/LOC480601	7	1	403981	6	480604/480603/403660/445454/119874472/480601
MF	GO:0001664	G-protein coupled receptor binding	6/373	20/7231	0.000378171203962922	0.0115072094920146	480604/480603/445454/119874472/403981/480601	CCL16/CCL14/CCL27/LOC119874472/CCL2/LOC480601	6	1	403981	5	480604/480603/445454/119874472/480601
MF	GO:0003774	motor activity	12/373	76/7231	0.000460448287279542	0.0122594356488178	478355/474693/491941/100855663/487519/607916/489938/476656/490248/490379/489480/606983	KIF23/KIF20A/KIF4A/CENPE/STARD9/KIFC1/KIF22/KIF15/KIF14/KIF26B/DNAH2/DNAH5	12	10	478355/474693/491941/100855663/607916/489938/476656/490248/489480/606983	2	487519/490379
MF	GO:0008092	cytoskeletal protein binding	16/373	128/7231	0.000844679034682383	0.0198082930092827	478355/474693/491941/491734/100855663/487519/607916/489938/485474/484127/476656/490248/490379/610028/119881563/490487	KIF23/KIF20A/KIF4A/SHROOM2/CENPE/STARD9/KIFC1/KIF22/DIAPH3/EPB41L2/KIF15/KIF14/KIF26B/BICD1/LOC119881563/MAPRE2	16	13	478355/474693/491941/491734/100855663/607916/489938/485474/484127/476656/490248/119881563/490487	3	487519/490379/610028
MF	GO:0015267	channel activity	14/373	106/7231	0.0010229634887423	0.0198082930092827	611792/486994/476548/484385/491882/486551/608036/477604/492223/610429/100855963/448794/485197/483326	AQP3/TRPA1/ITPR1/TRPM4/CLCN5/AQP5/AQP8/SCN8A/GABRA3/GRIK4/CATSPER4/HCN4/KCNE3/ZACN	14	5	491882/486551/492223/448794/483326	9	611792/486994/476548/484385/608036/477604/610429/100855963/485197
MF	GO:0022803	passive transmembrane transporter activity	14/373	106/7231	0.0010229634887423	0.0198082930092827	611792/486994/476548/484385/491882/486551/608036/477604/492223/610429/100855963/448794/485197/483326	AQP3/TRPA1/ITPR1/TRPM4/CLCN5/AQP5/AQP8/SCN8A/GABRA3/GRIK4/CATSPER4/HCN4/KCNE3/ZACN	14	5	491882/486551/492223/448794/483326	9	611792/486994/476548/484385/608036/477604/610429/100855963/485197
MF	GO:0016849	phosphorus-oxygen lyase activity	4/373	11/7231	0.00172099621077622	0.0305476827412779	553102/487289/485179/119881764	GUCY1B1/ADCY7/LOC485179/LOC119881764	4	1	119881764	3	553102/487289/485179
